# 14-3-3ζ constrains insulin secretion by regulating mitochondrial function in pancreatic β-cells

**DOI:** 10.1101/2021.10.17.464702

**Authors:** Y Mugabo, C Zhao, JJ Tan, A Ghosh, SA Campbell, E Fadzeyeva, F Paré, SS Pan, M Galipeau, J Ast, J Broichhagen, DJ Hodson, EE Mulvihill, S Petropoulos, GE Lim

## Abstract

While critical for neurotransmitter synthesis in the brain, members of the 14-3-3 protein family are often assumed to have redundant, over-lapping roles due to their high sequence homology and ubiquitous expression. Despite this assumption, various mammalian 14-3-3 isoforms have now been implicated in regulating cellular and organismal metabolism; however, these functions were primarily observed in cell lines or from systemic knockout mouse models. To date, we have begun to define the contributions of 14-3-3ζ in adipocytes, but whether 14-3-3ζ has additional metabolic roles in other cell types, such as the pancreatic β-cell, is unclear. We previously documented a pro-survival role of 14-3-3ζ in MIN6 insulinoma cells, as depletion of 14-3-3ζ induced cell death, but paradoxically, whole-body deletion of 14-3-3ζ in mice resulted in significantly enlarged β-cell area with no effects on insulin secretion. To better understand the role of 14-3-3ζ in β-cells, we generated β-cell-specific 14-3-3ζ knockout (β14-3-3ζKO) mice, and while no differences in β-cell mass were observed, β14-3-3ζKO mice displayed potentiated insulin secretion due to enhanced mitochondrial function and ATP synthesis. Deletion of 14-3-3ζ led to profound changes to the β-cell transcriptome, where pathways associated with mitochondrial respiration and oxidative phosphorylation were upregulated. Acute treatment of mouse islets and human islets with pan-14-3-3 inhibitors recapitulated the potentiation in glucose-stimulated insulin secretion (GSIS) and mitochondrial function, suggesting that 14-3-3ζ is a critical isoform in β-cells that regulates GSIS. In dysfunctional *db/db* islets and islets from type 2 diabetic donors, expression of *Ywhaz*/*YWHAZ*, the gene encoding 14-3-3ζ, was inversely associated with insulin secretory capacity, and pan-14-3-3 protein inhibition was capable of enhancing GSIS and mitochondrial function. Taken together, this study demonstrates important regulatory functions of 14-3-3ζ and its related isoforms in insulin secretion and mitochondrial function in β-cells. A deeper understanding of how 14-3-3ζ influences β-cell function will further advance our knowledge of how insulin secretion from β-cells is regulated.
