## Supplementary material for "14-3-3ζ constrains insulin secretion by regulating mitochondrial function in pancreatic β-cells": Supp. Table 1

### Sheet:  sup.CellNumber.state.tsv
sample	CT	cluster	nCell
KO_rep1	KO	alpha	116
KO_rep1	KO	Bcell	3
KO_rep1	KO	beta	1098
KO_rep1	KO	delta	240
KO_rep1	KO	ductal	20
KO_rep1	KO	endothelial	108
KO_rep1	KO	gamma	33
KO_rep1	KO	Macrophages	78
KO_rep1	KO	PSC	15
KO_rep1	KO	Tcell	4
KO_rep1	KO	Unknown	2
KO_rep2	KO	alpha	314
KO_rep2	KO	Bcell	881
KO_rep2	KO	beta	1219
KO_rep2	KO	delta	492
KO_rep2	KO	ductal	7
KO_rep2	KO	endothelial	335
KO_rep2	KO	gamma	60
KO_rep2	KO	Macrophages	172
KO_rep2	KO	PSC	61
KO_rep2	KO	Tcell	703
KO_rep2	KO	Unknown	86
KO_rep3	KO	alpha	199
KO_rep3	KO	Bcell	44
KO_rep3	KO	beta	1042
KO_rep3	KO	delta	148
KO_rep3	KO	ductal	12
KO_rep3	KO	endothelial	86
KO_rep3	KO	gamma	35
KO_rep3	KO	Macrophages	62
KO_rep3	KO	PSC	18
KO_rep3	KO	Tcell	39
KO_rep3	KO	Unknown	9
WT_rep1	WT	alpha	52
WT_rep1	WT	Bcell	46
WT_rep1	WT	beta	604
WT_rep1	WT	delta	111
WT_rep1	WT	ductal	18
WT_rep1	WT	endothelial	72
WT_rep1	WT	gamma	16
WT_rep1	WT	Macrophages	60
WT_rep1	WT	PSC	12
WT_rep1	WT	Tcell	23
WT_rep1	WT	Unknown	8
WT_rep2	WT	alpha	169
WT_rep2	WT	Bcell	951
WT_rep2	WT	beta	949
WT_rep2	WT	delta	317
WT_rep2	WT	ductal	10
WT_rep2	WT	endothelial	195
WT_rep2	WT	gamma	47
WT_rep2	WT	Macrophages	111
WT_rep2	WT	PSC	62
WT_rep2	WT	Tcell	422
WT_rep2	WT	Unknown	84
WT_rep3	WT	alpha	148
WT_rep3	WT	Bcell	4
WT_rep3	WT	beta	882
WT_rep3	WT	delta	133
WT_rep3	WT	ductal	24
WT_rep3	WT	endothelial	94
WT_rep3	WT	gamma	39
WT_rep3	WT	Macrophages	50
WT_rep3	WT	PSC	6
WT_rep3	WT	Tcell	1
