## Supplementary material for "14-3-3ζ constrains insulin secretion by regulating mitochondrial function in pancreatic β-cells": Supp. Table 4

### Sheet: U of Alberta
				Table of donor characteristics-U of Alberta
				Donor 1	Donor 2	Donor 3	Donor 4	Donor 5	Donor 6	T2D Donor
			Islet isolation ID	R319	R322	R323	R330	R338	R341	R401
			Age	69	44	60	39	30	42	51
			Sex	Male	Female	Female	Female	Male	Male	Male
			BMI	27.8	23.2	24.9	24.2	25.5	30	37.4
			Known complications/conditions
			Purity of prep at time of delivery	0.9	0.9	0.9	0.85	0.9	0.95	0.8
			Reported insulin stimulation index
			HbA1c	5	4.9	5.1	5.1	5.3	no data	6.4

### Sheet: IIDP
		1	2	3	4	5	6	7	8	9	10	11
	Unique identifier	SAMN13254972	SAMN13739565	SAMN14085642	SAMN15314807	SAMN15656747	SAMN16114998	SAMN16122047	SAMN16365027	SAMN16450833	SAMN17831932	SAMN20923891
	Donor Age (years)	60	42	30	27	24	24	59	62	55	60	45
	Donor Sex (M/F)	F	M	M	M	M	F	F	F	M	M	M
	Donor BMI (kg/m2)	44.4	37.3	22.8	25.3	33.6	45.5	28.7	28.5	30.6	41.3	50.6
	Donor HbA1c	5.6	5.6	5.2	5.2	5.1	5.2	5.5	7.6	5.6	7.5	?
	Origin/source of islets	IIDP	IIDP	IIDP	IIDP	IIDP	IIDP	IIDP	IIDP	IIDP	IIDP	IIDP
	Islet isolation centera	University of Wisconsin	The Scharp-Lacy Research Institute	The Scharp-Lacy Research Institute	University of Pennsylvania	University of Wisconsin	University of Wisconsin	The Scharp-Lacy Research Institute	Southern California Islet Cell Resource Center	The Scharp-Lacy Research Institute	Southern California Islet Cell Resource Center	Human Islet Core Facility at Loyola Medical Center
	Donor history of diabetes? Yes/No	No	No	No	No	No	No	No	T2D	No	T2D	No
