## Supplementary material for "14-3-3ζ constrains insulin secretion by regulating mitochondrial function in pancreatic β-cells": Supp. Table 5

### Sheet: Sheet1
Genotyping primers
TAP	TAP F		CAC CCG TTC TGT TGG CTT AT
	TAP R		TGG CTG CTG AGA CGG CTA TGA
Ins1Cre	Ins1Cre-Common		GGA AGC AGA ATT CCA GAT ACT TG
	Ins1Cre-F		GTC AAA CAG CAT CTT TGT GGT C
	Ins1Cre-R		GCT GGA AGA TGG CGA TTA GC
14-3-3zeta flox	Z-WT-F		AGCCCAGATGAGCACGGACATCACTTTG
	Z-WT-R		AGCCCTACATATAGCCAGCACCTCAGTG
	TM1C-F		AGCCCAGATGAGCACGGACATCAC
	TM1C-R		GAAGTTATCTCGACGAAGTTCC
	Loxp-F		GCGCAACGCAATTAATGATAAC
	Loxp-R		TTCCTCATTCCACTCTAGGGTTACAC
Mouse SYBR primers
(Mitochondrial biogenesis)	mNrf1-F		GCACCTTTGGAGAATGTGGT			(Taken from Nat Commun, 2015, 6: 10210)
	mNrf1-R		CTGAGCCTGGGTCATTTTGT
	mNrf2-F		TTCACCGGGGAACAGAACAG
	mNrf-2R		ACGTTGTCCCCATTTTTGCG
	mTfam-F		AATTGCAGCCATGTGGAGGGA
	mTfam-R		GCTCTCAGGTGGGATGCAG
	mPpargc1a-F		AAGTGTGGAACTCTCTGGAACTG
	mPpargc1a-R		GGGTTATCTTGGTTGGCTTTATG
	mPpargc1b-F		TGCGGAGACACAGATGAAGA
	mPpargc1b-R		GGCTTGTATGGAGGTGTGGT
(OXPHOS)	Complex I
	mNdufs3-F		CTGACTTGACGGCAGTGGAT
	mNdufs3-R		CATACCAATTGGCCGCGATG
	mNdufv1-F		ATCGCTCGACAGACATTGTG
	mNdufv1-R		GTGGCCTTCTATCTGCTTGC
	mNdufab1-F		CACCCCCACTGACGTTAGAC
	mNdufab1-R		TCGTCTTCCATGGCCATAAT
	mNdufb3-F		AAGGGACGCCATTAGAAACG
	mNdufb3-R		TACCACAAACGCAGCAAACC
	mNdufb7-F		GGCCACACAACAAGAGATGA
	mNdufb7-R		GCGTTTCACGTAATCCAGGT
	Complex II
	mSdhb-F		TGGTGGAACGGAGACAAGTA
	mSdhb-R		TGGCAGCGGTAGACAGAGAA
	mSdhd-F		GATCCCTGCTGGGTACTTGA
	mSdhd-R		AAGTAGCAAAGCCCAGCAAA
	Complex III
	mCytc-F		AGAAGGGAGAAAGGGCAGAC
	mCytc-R		TGATCTGAATTTGGTGTGTGAA
	mUqcrc1-F		GGGGCAAAAACATCCTTAGG
	mUqcrc1-R		ATCCGGCTCTCCCACTCAGC
	mUqcrfs1-F		TGGTCTCCCAGTTTGTTTCC
	mUqcrfs1-R		GCAGCTTCCTGGTCAATCTC
	mUqcr11-F		TGCTGAGCAGGTTTCTAGGC
	mUqcr11-R		TCCTTCTTAAACTTGCCGTTG
	Complex IV
	mCox4i-F		TTCAGTTGTACCGCATCCAG
	mCox4i-R		GGATGGGGCCATACACATAG
	mCox5b-F		CGTCCATCAGCAACAAGAGA
	mCox5b-R		AGATAACACAGGGGCTCAGT
	Complex V
	mAtp5i-F		CCCCTGCTGAAATCCCTACA
	mAtp5i-R		TAAAACCACATCCACACCTC
	mAtp5o-F		GCAACACCCAGGGTATCATC
	mAtp5o-R		TTGGTTTGGACTCAGGAAGC
(Mito import machinery)	mTomm40I-F		GAAGAGGGGGCCATCTTGAC
	mTomm40I-R		GGGCAGAGTCAGGTGGTAAC
	mTimm44-F		GGCCTTAACCGACAAGGTCA
	mTimm44-R		GTCAAGCTCCCCGGAAATCA
	mTimm8a1-F		TGCACCAGATGACGGAACTT
	mTimm8a1-R		CGGGTTTGGACTTCTGGGTC
(Mito dynamics)	mMfn1-F		CCTCCATGGGCATCATCGTT
	mMfn1-R		TGCAGCTTCTCGGTTGCATA
	mMfn2-F		CTCAGGAGCAGCGGGTTTAT
	mMfn2-R		GAGAGGCGCCTGATCTCTTC
	mOpa1-F		GATGACACGCTCTCCAGTGA
	mOpa1-R		TCGGGGCTAACAGTACAACC
	mDrp1-F		AGAAAACTGTCTGCCCGAGA
	mDrp1-R		GCTGCCCTACCAGTTCACTC
	mFis1-F		CCGGCTCAAGGAATATGAAA
	mFis1-R		ACAGCCAGTCCAATGAGTCC
(14-3-3 isoforms)	mYwhaz-F		CAG AAG ACG GAA GGT GCT GAG A
	mYwhaz-R		CTT TCT GGT TGC GAA GCA TTG GG
	mYwhaB-F		AAT GCC ACC CAG GCA GAA AGC A
	mYwhaB-R		CTT GGT AAG CCT GCT GGG AGT T
	mYwhah-F		CCG CGT ATA AGG AAG CCT TCG A
	mYwhah-R		AGG CTT GCT CTG GTG CAT TCT G
	mYwhag-F		GGA CTA TTA CCG TTA CCT GGC AG
	mYwhag-R		CTG CAT GTG CTC CTT GCT GAT C
	mYwhas-F		CAT GAA GAG CGC CGT GGA AAA G
	mYwhas-R		CTC TTC TGC TCG ATG CTG GAC A
	mYwhae-F		CTA ACA CTG GCG AGT CCA AGG T
	mYwhae-R		GTA AGC CAC GAG GCT GTT CTC T
	mYwhaq-F		GCT GAA GTA GCT TGT GGC GAT G
	mYwhaq-R		ATG CGT AGG CTG CAT CTC CTT C
(Endocrine cell genes)	mPdx1-F		GACCTTTCCCGAATGGAACC
	mPdx1-R		GTTCCGCTGTGTAAGCACC
	mMafA-F		ATCACTCTGCCCACCATCAC
	mMafA-R		TGACCTCCTCCTTGCTGAAG
	mIns1-F		TCAGAGACCATCAGCAAGCA
	mIns1-R		GGGACCACAAAGATGCTGTT
	mIns2-F		GGAGCGTGGCTTCTTCTACA
	mIns2-R		CAGTGCCAAGGTCTGAAGGT
	mGlut2-F		CTGTGTCCAGCTTTGCAGTG
	mGlut2-R		CCATCAAGAGGGCTCCAGTC
	mBeta2-1R		CATGGCTTCAAGCTCGTCCT
	mBeta2-F		CGAGGCTCCAGGGTTATGAG
(Housekeeping genes)	mActinb-F		CATGGATGACGATATCGATCG
	mActinb-R		GTACGACCAGAGGCATACAGG
	mHprt1-F		TCCTCCTCAGACCGCTTTT
	mHprt1-R		CCTGGTTCATCATCGCTAATC
Human SYBR Primers
(Endocrine cell genes)	hBETA2-F		AAGCCATGAACGCAGAGGAG
	hBETA2-R		CTGAACGAAGGAGACCAGGT
	hGLUT1-F		CCT GCA GTT TGG CTA CAA CA
	hGLUT1-R		GTC TGG TTG TAG AAC TCC TCG
	hGLUT3-F		GTT TCT TTG TTA TTA AAG AAT CAC T
	hGLUT3-R		GTC CAA TTT CAA AAC AGG CCA
	hINS-F		TCACACCTGGTGGAAGCTCTCTA
	hINS-R		ACAATGCCACGCTTCTGCAGGGAC
	hPDX1-F		ACCAAAGCTCACGCGTGGAAA
	hPDX1-R		TGATGTGTCTCTCGGTCAAGTT
	hNKX6-1-F		ACACGAGACCCACTTTTTCCG
	hNKX6-1-R		TGCTGGACTTGTGCTTCTTCAAC
	hGLU-F		AGC TGC CTT GTA CCA GCATT
	hGLU-R		TGC TCT CTC TTC ACC TGC TC
	hMAFA-F		GAGCGGCTACCAGCATCAC
	hMAFA-R		CTCTGGAGTTGGCACTTCTCG
(14-3-3 isoforms)	hYWHAB-F		CTG AAG TGG CAT CTG GAG ACA AC
	HYWHAB-R		GAC GAA TTG GGT GTG TAG GCT G]
	HYWHAG-F		GTG ACA GAG CTG AAT GAG CCA C
	HYWHAG-R		ACT GAT GAC CCT CCA GGA AGA G
	HYWHAE-F		GAC AGA ACT TCC ACC AAC GCA TC
	HYWHAE-R		CAC TCA GCG TAT CCA GTT CTG
	HYWHAH-F		ACG ACA TGG CCT CCG CTA TGA A
	HYWHAH-R		GCT AAT GAC CCT CCA GGA AGA TC
	HYWHAS-F		TGC TGG ACA GCC ACC TCA TCA A
	HYWHAS-R		GGC TGA GTC AAT GAT GCG CTT
	HYWHAQ-F		AAG TGG AGT CCG AGC TGA GAT C
	HYWHAQ-R		CAC ACG CAA CTT CAG CAA GGT AC
	HYWHAZ-F		ACC GTT ACT TGG CTG AGG TTG C
	HYWHAZ-R		CCC AGT CTG ATA GGA TGT GTT GG
(Housekeeping gene)	hACTB-F		CATGTACGTTGCTATCCAGGC
	hACTB-R		CTCCTTAATGTCACGCACGAT
